# Distribution, Prevalence of Non-Tuberculous Mycobacteria on Hainan Island and Antibiotic Resistance of *Mycobacterium abscessus*

**DOI:** 10.1101/2024.06.09.596927

**Authors:** Xinru Xu, Jingjing Huang, Hongkun Wang, Tianchen Xiang, Jun Liu, Li Zheng

## Abstract

Non-tuberculous mycobacteria (NTM) infections are increasingly recognized as a public health concern, yet their distribution and antibiotic resistance patterns on Hainan Island, China’s tropical hotspot, remain understudied. This study analyzes 158 clinical respiratory samples from 2015–2018 across 14 cities, identifying 118 NTM isolates from 24 species. Predominant species include Mycobacterium abscessus (23.73%), M. intracellulare (22.03%), and M. simiae (14.41%). Spatial mapping reveals elevated prevalence in coastal areas, with no significant north-south divergence on the island (Bray-Curtis dissimilarity: 0.5954, *P* = 0.694), but substantial differences from mainland China (North: 0.9604, *P* = 0.0011; South: 0.9340, *P* = 0.0013). Antimicrobial testing of M. abscessus isolates indicates complete resistance to doxycycline (100%), moderate sensitivity to amikacin (71.4%) and linezolid (50.0%), and variable responses to other agents. Novel detections of M. algericus and M. sinensis expand Hainan’s NTM diversity. These findings establish a baseline for region-specific surveillance, antibiotic stewardship, and intervention strategies to combat NTM misdiagnosis and mortality in tropical settings.

**IMPORTANCE:** Previous studies have not covered the distribution of NTM in various regions of Hainan province. This study provides the first comprehensive geographic map of NTM in Hainan, China’s tropical island hotspot. By monitoring NTM across 14 cities over four years, we reveal key patterns in their habitat preferences and dominant species in infections. These findings establish a foundational framework for region-specific surveillance and treatment protocols in Hainan and offer a replicable model for global tropical regions combating NTM infections. Ultimately, this work empowers public health initiatives to reduce misdiagnosis, enhance antibiotic stewardship, and lower mortality rates among at-risk populations.
