## Supplemental Table 1 for "Distribution, Prevalence of Non-Tuberculous Mycobacteria on Hainan Island and Antibiotic Resistance of *Mycobacterium abscessus*"

### Sheet: Sheet1
		Supplemental Table 1 Distribution of NTM strains in Hainan Province
		Species	North Hainan											South Hainan
			Danzhou	Qionghai	Dingan	Wenchang	Lingao	Haikou	Chengmai	Changjiang	Baisha	Total		Dongfang	Ledong	Lingshui	Sanya	Baoting	Total
		M.abscessus	4	3	5	5	1	4		1		23		1	1	1	2		5
		M.intracellulare	3	5	1	1	3	1	2	2		18		3	2	3			8
		M.simiae	5		1		2			1	1	10		4		1	2		7
		M.paraintracellulare		3		2	2	3	1			11		2	3				5
		M.colombiense		1			1		1			3		1	1				2
		M.novum			1	1						2							0
		M.sherrisii						1				1				1			1
		M.timonense				1		1				2							0
		M.algericus				2						2							0
		M.conceptionense			1					1		2							0
		M.phocaicum			2							2							0
		M.vanbaalenii	1									1			1				1
		M.asiaticum										0		1					1
		M.avium	1									1							0
		M.eburneum			1							1							0
		M.marseillense		1								1							0
		M.nebraskense					1					1							0
		M.sinensis		1								1							0
		M.bacteremicum										0				1			1
		M.fortuitum										0				1			1
		M.frederiksbergense			1							1							0
		M.phlei	1									1							0
		M.porcinum	1									1							0
		M.brisbanense										0						1	1
		Total	16	14	13	12	10	10	4	5	1	85		12	8	8	4	1	33

### Sheet: Sheet3
Species	North Hainan										South Hainan
	Danzhou	Qionghai	Dingan	Wenchang	Lingao	Haikou	Chengmai	Changjiang	Baisha		Dongfang	Ledong	Lingshui	Sanya	Baoting
M.abscessus	4	3	5	5	1	4		1			1	1	1	2
M.intracellulare	3	5	1	1	3	1	2	2			3	2	3
M.simiae	5		1		2			1	1		4		1	2
M.paraintracellulare		3		2	2	3	1				2	3
M.colombiense		1			1		1				1	1
M.novum			1	1
M.sherrisii						1							1
M.timonense				1		1
M.algericus				2
M.conceptionense			1					1
M.phocaicum			2
M.vanbaalenii	1											1
M.asiaticum											1
M.avium	1
M.eburneum			1
M.marseillense		1
M.nebraskense					1
M.sinensis		1
M.bacteremicum													1
M.fortuitum													1
M.frederiksbergense			1
M.phlei	1
M.porcinum	1
M.brisbanense															1
Total	16	14	13	12	10	10	4	5	1		12	8	8	4	1
