## Supplemental Table 2 for "Distribution, Prevalence of Non-Tuberculous Mycobacteria on Hainan Island and Antibiotic Resistance of *Mycobacterium abscessus*"

### Sheet: Sheet1
Supplemental Table 2 Distribution of NTM strains in regions of CHINA
NTM Species	North(CHINA) A[26]	North(CHINA) B[27]	North(CHINA) C[28]	South(CHINA) A[29]	South(CHINA) B[30]	South(CHINA) C[31]
M.abscessus	7	0	51	23	43	6
M.intracellulare	51	161	82	135	223	41
M.colombiense	0	0	0	7	5	0
M.sherrisii	0	0	0	0	2	0
M.timonense	0	0	0	1	3	0
M.avium	9	38	16	19	19	4
M.marseillense	0	0	3	11	0	0
M.fortuitum	4	4	19	2	3	2
M.phlei	1	0	1	0	0	0
M.porcinum	0	0	1	0	0	0
M. kansasii	49	11	34	10	24	4
M.gordoane	2	0	11	13	0	0
M.xenopi	2	0	1	0	3	0
M.scrofulaceum	1	0	0	0	0	0
M.smegmatis	1	1	0	1	0	0
M.vaccae	1	0	0	0	0	0
M.neoaurum	1	0	0	0	0	0
M. kumamotonensis	1	0	0	0	0	0
M.malmoense	0	0	0	2	0	0
M.lentiflavum	0	0	63	2	1	0
M.paragordonae	0	0	6	1	0	0
M.cosmeticum	0	0	0	1	0	0
M. seoulense	0	0	0	1	2	0
M.peregrinum	0	0	1	1	1	0
M.pseudoshottsii	0	0	0	1	0	0
M. holstii	0	0	0	1	0	0
M.paraense	0	0	0	1	0	0
M.parascrofulaceum	0	0	1	1	0	0
M.immunogenum	0	0	0	1	0	0
M.moriokaense	0	0	0	1	0	0
M.chelonae	0	0	7	0	17	0
M.massiliense	0	0	0	0	10	3
M.chimaera	0	0	0	0	4	0
M.persicum	0	0	0	0	2	0
M.senegalense	0	0	3	0	1	0
M.montefiorense	0	0	0	0	1	0
M.septicum	0	0	0	0	1	0
M.bouchedurhonense	0	0	0	0	1	0
M.neworleansense	0	0	0	0	1	0
M.shigaens	0	0	0	0	1	0
M.chelonei/abscessus complex	0	27	2	0	0	0
M.terrae	0	0	4	0	0	0
M.mageritense	0	0	5	0	0	0
M.szulgai	0	1	1	0	0	0
M.mucogenicum	0	0	1	0	0	0
M.wolinskyi	0	2	1	0	0	0
M.gilvum	0	0	1	0	0	0
Total	130	242	315	236	368	60
